# Molecular, anatomical, and functional organization of lung interoceptors

**DOI:** 10.1101/2021.11.10.468116

**Authors:** Yin Liu, Lucas Kinsey, Alex J. Diaz de Arce, Mark A. Krasnow

## Abstract

Interoceptors, sensory neurons that monitor internal organs and physiological states, are essential for regulating physiology, shaping behavior, and generating internal perceptions. Here, we present a comprehensive transcriptomic atlas of mouse lung interoceptors, identifying 10 molecular subtypes. These subtypes differ in developmental origin, sensory receptor repertoire, signaling molecules, anatomical receptive fields, terminal morphologies, and cell contacts. Activity recordings and functional interrogation of two *Piezo2*^+^ subtypes revealed distinct sensory properties and separate roles in breathing control: one regulates inspiratory time; the other regulates inspiratory flow. Together, these findings suggest that this pronounced cellular diversity of lung interoceptors enables the system to encode diverse and dynamic sensory information, mediate myriad local cellular interactions, and regulate respiratory physiology with precision.
