## Supplemental Table 1 for "Molecular, anatomical, and functional organization of lung interoceptors"

### Sheet: Sheet1
Mouse No.	Genotype	No. of neurons sequenced	No. of tdTomato+ neurons
1	wildtype	11
2	wildtype	5
3	wildtype	8
4	wildtype	13
5	CGRPαCreER/+; Ai14	16	3
6	Wnt1-Cre; Ai14	13	3
7	Phox2b-Cre; Ai14	13	10
8	CGRPαCreER/+; Ai14	9	4
9	Phox2b-Cre; Ai14	16	14
10	CGRPαCreER/+; Ai14	3	3
11	wildtype	15
12	wildtype	14
