## Supplemental Table 2 for "Molecular, anatomical, and functional organization of lung interoceptors"

### Sheet: Information
Subtype-enriched genes	260 in total
Values are mean log2(TPM+1)
Yellow highlighted genes are good markers	mean log2(TPM+1) in the subtype of interest > 4 & mean log2(TPM+1) in the subtype of interest > mean log2(TPM+1) in any other subtype + 3 (except PSN-H)
Red highlighted genes are best markers	Among good markers, mean log2(TPM+1) in any other subtype <2 (except PSN-H)

### Sheet: PSN1
	PSN1	PSN2	PSN-H	PSN3	PSN4	PSN5	PSN6	PSN7	PSN8	PSN9
6720416L17Rik	3.63943	0.0727215	0.103044	0.383611	0	0.106427	0.509972	0.468202	1.67175	2.59185
Abcc4	5.5051	3.00159	3.07534	2.23824	1.60453	2.1267	1.04911	1.21044	2.18491	2.03987
Adcyap1	9.7327	8.2318	7.82126	5.22738	3.34124	5.3698	5.42583	3.14031	2.4558	0
Adra2a	4.55837	0.00978166	0.00443425	0.13615	0	0	0.0818934	0.477036	0.160778	0
Amigo2	8.37744	2.90781	2.99144	3.23621	4.68397	5.50571	3.27479	5.59895	6.80736	6.20199
Aqp1	7.61301	3.24579	5.42241	1.80127	0	0.32024	0.129792	0	0.120783	0
B230216N24Rik	6.16395	1.62688	0.511553	0.3784	0.483109	1.73804	0	0.135531	0.6817	1.00397
Cacna2d1	6.75832	5.506	5.24525	4.69818	4.89599	3.8542	1.93607	3.48892	4.78165	5.40977
Calca	14.9102	7.34787	9.05143	1.79956	3.19906	0.985983	1.41796	0	0.681014	10.6598
Calcb	12.5097	4.21529	7.47214	1.09861	0.0420566	1.8549	0	3.34204	0.139793	6.72934
Car8	5.74239	1.12305	0.0710386	0.312284	0.0670216	0.0494676	0.0672472	0.0153432	0.102768	0.16056
Cd44	7.16466	2.94312	3.65209	2.00824	0.822414	0.248569	0	0.91277	0.576305	0.0751695
Chrna6	6.84283	0.735439	3.07374	0.567818	0	0	0	0	0.404486	0
Chrnb3	6.51253	0.438459	1.20496	0.478395	1.09923	0.514574	0.489002	0.91669	2.40118	0.101885
Cnih2	7.9812	6.73675	5.28531	3.92897	4.58652	5.94191	1.72332	2.36531	5.75418	5.60963
Dgkh	7.68943	5.03761	5.79537	5.46309	5.41276	2.4663	2.01594	3.6913	6.41281	6.21578
Fgg	4.41532	0.220923	0	0	0	0	0	0	0	0
Frzb	6.41852	4.82623	3.12464	2.48106	1.54597	1.04569	1.37548	0	1.53806	1.13627
Gal	11.449	0.0334048	0.0300166	0.0525441	0	2.83695	0.366214	0.651002	0	3.57254
Gfra3	9.51412	0.462071	0.0561652	0.555757	0.310613	0.0345896	0.434775	0	0	0.863013
Gpr68	5.72018	0.218573	0.339055	0.387282	0.550213	0.547288	0.560744	0.67617	0.286601	0.22664
Gpx3	10.4913	7.24877	6.26136	3.27147	4.67984	5.57991	5.59017	2.53384	4.21458	3.0752
Gria1	3.19071	0.0861737	0.0108225	0.171759	0.0218924	0.347858	0	0.0151322	0.00817885	0.438546
Hmx1	6.14934	0	0	0	0	0	0	0	0	0
Ina	5.31361	0.798196	0.642462	0.260907	2.42468	2.25005	0.322396	0.187126	0.189041	1.54637
Ldb2	7.24183	3.9554	4.10698	4.44319	0	1.99623	0	0.0348912	1.98918	1.5295
Litaf	6.79785	5.74026	3.19946	4.26881	1.97557	3.27431	0.429071	0.942364	1.61499	2.36976
Nxn	5.88377	2.42049	0.626506	0.560837	0.927472	0	0.370091	0.0878051	0.292191	0.80865
Pam	6.3788	4.62501	4.36493	3.70887	2.9733	4.41753	1.74795	2.67142	3.67958	3.78293
Pld5	5.915	0.0695614	0.29045	1.34594	4.33305	1.78379	4.08864	1.23198	1.16937	3.06803
Pls3	9.3241	7.7833	7.96232	7.37064	6.80715	6.13168	6.11323	6.82493	7.20294	7.31754
Rxrg	7.34905	2.51624	2.25538	0.36678	1.09431	1.70479	0.66051	0.254649	0.362364	2.1979
Samsn1	4.93643	0.201948	0.0703441	0.409794	0.266098	0	0	0.187153	0.90506	1.87199
Syt5	7.8119	6.04942	4.57174	5.12527	0.148645	5.35594	0.416366	0.743241	3.28595	2.29561
Tac1	13.5413	0.727406	0.57469	1.91784	1.35206	0.430473	2.41901	6.33715	8.55177	4.82004
Tle3	2.65731	0.0113899	0.0311567	0.0228337	0	0.028839	0.450251	0.363039	0.0641867	1.48532
Tmem255a	9.19362	0.408726	1.86654	2.3505	5.50579	2.3115	5.21653	4.8962	2.54461	3.22158
Tnfaip8	4.73699	0.500558	0.120349	0	0	0	0	0	0.0112116	0
Trabd2b	2.93282	0.0467074	0.0322076	0.0223331	0.0449169	0.52875	0.0448449	0.0131537	0.0320556	0.0722432
Trpa1	9.93354	8.72862	6.41098	0.124829	0.514667	0.388789	0.0195956	0.0421699	0.0237786	0
Tspan5	6.42252	4.76819	3.79158	3.06812	3.5258	2.85847	4.01347	4.58184	3.71481	3.37745
Tuft1	3.23371	0	0	0.269497	0.0697474	0.0227616	0.908905	0.577365	0.0184217	0
Zmat4	5.71111	0.149888	0	0.291784	0	1.16874	1.07667	2.41532	0.487457	1.20188
Ptprm	3.45446	0.0827724	0.357667	0.697558	1.11374	0.205543	0.240394	0.795544	0.952347	1.56953
Syndig1l	6.00608	1.09705	2.97752	1.70146	3.95997	0.0837351	0.0766343	1.04481	3.60121	4.7758
Lig1	5.63151	4.06555	2.65924	3.26898	2.09212	2.95602	1.51306	1.87297	2.78742	2.65177
Gpr35	5.66921	1.9231	3.10904	2.00792	0.546821	0.276615	0.863706	0.484761	4.05603	3.18168
Tspan15	6.41579	5.47167	4.48695	3.3442	3.09412	2.20915	2.72996	4.35078	4.52347	3.60261
Cspg5	3.33715	0.424846	0.210215	0.660684	0.654718	0.557418	0.426957	0.112421	1.85279	0.403128
Hoxd3	2.30956	0	0	0	0	0	0	0	0.0259484	1.04117
Lhfp	3.29668	0	0	0.237151	0.542771	0	1.00095	0.632798	0.0667231	1.87455
Adcy7	4.54409	2.85476	1.8478	1.35279	0.932682	0.711849	0	0.268453	0.929091	2.37875
Casp1	5.4356	1.3838	0.821016	0.0539849	0	0	0	0	1.85874	0
Celf2	4.56154	3.13342	2.48743	2.46216	2.68999	1.93318	1.85653	1.48301	2.57389	2.62294
Rgs14	2.12966	0.405024	0	0.197799	0.193663	0	0	0	0	0
Esyt3	3.79101	1.28292	0.258758	0.26588	0.187736	0.186957	0.108876	0.0937987	0.0736599	0.609115
Rasef	3.45138	0.648133	0.469135	0.205579	0	0.570968	0.0587759	0.0633945	0	1.65665
Sulf1	3.3288	0.76369	0.340228	0.351606	0.468247	0	0	0.424859	0.0742816	1.43728
Rnd3	6.09903	1.87044	2.63278	0.498366	0.414728	2.3602	3.60819	3.29376	1.59283	4.65187
Mrgprx1	3.22182	0.19746	0.0541439	0.0502353	0	0	0	0	0.366238	0.37249
Ctcflos	1.50634	0	0.00545231	0	0	0	0	0	0	0
Islr2	1.98444	0.015086	0.0371998	0.0075067	0.414685	0.0392138	0.0594751	0.325658	0	0.499997
Syt7	4.41194	3.15947	2.72709	1.95753	1.4054	0.387921	3.20748	1.73898	2.54226	3.11738
Whrn	1.36975	0.0513791	0	0.133651	0	0.0142647	0.28853	0	0.0472449	0
Fxyd2	11.4109	10.3767	10.1182	9.04392	3.39675	2.05982	0.25762	1.06224	8.00146	6.66702
Galnt10	3.89463	0.415577	1.15618	0.704044	0.479393	0.0300333	0.782476	0.335179	0.642395	1.88386
Tmem132b	2.30876	0.0719566	0.253666	0.166961	0.033869	0.117558	0.275937	0.0668956	0.0871248	0
Sh3kbp1	5.10491	3.26525	3.78573	4.09439	3.00446	3.68694	2.47986	3.4922	3.78635	2.69818
Tmtc4	6.52305	5.03977	5.20883	4.06314	4.57516	4.23717	3.99361	4.45655	4.68222	5.34628
B3gnt6	2.02636	0.108226	0	0	0	0	0	0.448787	0.101795	0.989357
Sectm1b	1.93448	0.25475	0	0.132885	0	0	0	0	0	0
1810011H11Rik	1.65837	0	0	0	0	0	0	0	0	0
Kcnmb1	3.38405	0.366838	0.512121	0.725462	0.704082	0.505476	0.384623	0.649273	0.365537	1.11043
Il4ra	4.43792	2.22158	2.63156	2.03689	0.713807	1.3435	0.313289	1.56175	2.02845	3.41172
C530044C16Rik	4.99813	2.22342	1.97088	1.21073	0	0	0.311927	0.504888	0.202793	0
Kcnk2	6.41924	5.4102	5.26815	4.96484	0.964579	4.81156	0.684867	0.0525239	3.75969	3.94186
Kit	4.33862	1.69686	1.47126	0.408331	0	0.334763	1.70775	0.0396332	0.0247156	2.82264
Klhl2	5.53042	4.13371	4.41126	3.7366	3.97747	3.41269	4.18407	3.16904	3.62682	3.74014
Pax8	3.30558	0.923702	0.728732	0.508388	0.0126266	0.0227162	0.034565	0	0.570341	0
Mrap	2.80629	0.386848	0.440384	0.569173	0	0	0	0.530948	0.705577	1.65901
Slc25a45	3.49766	1.15092	0.859289	0.702783	0.644345	0	0	1.42564	0.670073	1.01267
Sh2b2	2.07987	0.189773	0.488346	0.120642	0.648963	0	0	0.116896	0.863066	0.505562
Lpar1	6.16512	4.96386	3.02293	0.650336	0.310318	0	1.05014	0.86489	0.252753	1.69929
Chia1	2.71955	0.455224	0.693245	0.283579	0.646375	0	0	0.0595875	0.725099	1.46306
Ift122	6.05921	4.88319	4.88698	4.1265	1.3379	2.87035	1.68154	1.68667	3.45062	3.33778
Gm11240	2.37825	0.37557	0.205727	0.422072	0	0	0	0.366413	0	0.867576
Kcnk13	1.79168	0	0.117272	0	0.203792	0	0	0	0.0738624	0
Htr5b	4.2985	0.376169	1.35495	0.159809	0	0	0	0	0.0437963	0
Isg20	3.81467	0.93118	1.57515	1.53581	0.568468	0	0.760856	0.236422	0.352116	0.280223

### Sheet: PSN2
	PSN1	PSN2	PSN-H	PSN3	PSN4	PSN5	PSN6	PSN7	PSN8	PSN9
Terf1	5.44267	7.58877	7.58319	5.78816	3.69849	5.38969	3.25134	3.48989	4.07734	4.0795
Slc43a3	1.37609	6.24234	4.69873	3.98721	1.65867	1.31654	3.10208	1.96774	4.36464	1.31276
Serping1	2.21347	7.87078	6.46167	5.39012	5.18035	2.19419	2.64003	2.71826	6.84354	4.25417
Rprml	0.0302986	5.74545	2.26182	0	0	0.444258	0	0	0	0
Flt1	0.0740841	2.76559	2.00915	0.398407	0	0	0	0	0.0252536	0
F2r	1.29231	9.32217	8.33643	7.69118	6.34204	7.25626	5.53227	1.09182	3.66202	5.70978
Cilp	0.291605	6.05493	4.36677	1.18515	3.22221	0	0	0.0912196	0.152562	0
Ceacam10	0	6.86341	3.60129	0.439693	0	0	0	0	0	0
Ccdc67	0.0207096	3.59007	0.987958	0.0433445	0.024676	0.115361	0	0.170213	0.0545961	0
Efcab6	0.0421177	4.31564	4.32663	0.0775419	0.0174094	0	0.0594419	0.215189	0.226287	0
Gstm1	7.64776	8.99048	8.0304	7.28623	5.8024	6.08705	2.52723	4.21733	4.88253	5.45884
Camkv	0	2.20775	0.568447	0.301045	0	0	0	0	0.318908	0.629988
Twist2	0	2.6594	2.03961	0	0	0	0	0	0	0
Sema3a	0.102747	2.26195	1.00108	0.0896391	0.0752925	0.0885504	0	0.125285	0.0692772	0
Smco4	0.0733202	2.72776	1.44484	0.45935	0.367669	0.210871	0.161656	0.52991	0.412733	0
Npy2r	2.803	5.42753	2.74708	0.262783	0	0	0	0.319964	2.34857	2.87488
2810468N07Rik	0.288241	3.01987	1.80113	0.441709	0.408298	0.0807561	0.0653658	0.439736	0.304074	0
Moxd1	0.713189	4.63975	2.86312	0	0.0121819	0	0	0.391411	0	0
Stap2	0.292468	2.16229	0.576653	0.339549	0.060053	0	0	0.25274	0.0179591	0
Ifitm3	1.49633	5.42227	2.47626	1.24464	0.998583	0.763907	1.08705	2.3134	1.52685	2.77679
5830473C10Rik	1.07867	3.30561	1.26328	0.383116	0	0.581335	0	0.104863	0.0492246	0
Plekhb1	1.40909	4.45167	1.75589	1.39001	0.522273	0.682809	0.95627	1.73945	0.655294	0.718141
Lpar3	3.11373	5.98519	4.82609	0.732076	0.258716	0.12929	0.117345	0.26711	1.77174	3.2135
Tcfl5	0.472184	2.23205	1.77136	0.316669	0.121183	0	0	0	0.430694	0
Naalad2	1.0546	3.13349	1.34578	1.24091	0.187442	0.0285574	0.258281	0.0271042	1.51911	0
Fam160a1	0.218781	1.31037	0.0990851	0.159956	0	0	0	0	0.00634555	0

### Sheet: PSN3
	PSN1	PSN2	PSN-H	PSN3	PSN4	PSN5	PSN6	PSN7	PSN8	PSN9
Mtnr1a	0	1.55238	2.16431	6.08797	1.04678	0.748108	0	0.256311	0.286778	0
Irf5	0	0.654804	2.36151	3.40016	0	0	0	0.262755	1.52774	0.500924
Htr3b	0.419481	1.41785	6.58385	7.72674	2.42782	0.781541	0.503192	1.52921	0.495548	3.32252
Htr3a	2.48716	4.25313	9.95674	10.8799	7.37641	7.90978	3.98056	6.02741	0.47852	5.41119
Bub3	6.42182	7.59306	8.85111	8.98163	7.01707	7.47974	6.65229	6.52646	7.1902	6.43577
Tes	3.12745	4.57111	6.2277	6.47053	4.26386	3.93262	2.48571	4.11889	4.07548	3.73327
Hs3st4	0.0668788	0.372846	0.46734	2.91954	0.27834	0.258579	0.0322826	0.316906	1.07634	1.91559
Tfec	0	0.123561	1.40728	2.07113	0	0	0	0	0.0976639	0
Tmem54	3.2443	4.11847	6.60108	6.75142	0.287771	0.487055	0	0.640998	0.626256	3.88766
Ntsr1	0.617013	0	1.24805	2.45672	0	0	0	0	0.107633	0

### Sheet: PSN4
	PSN1	PSN2	PSN-H	PSN3	PSN4	PSN5	PSN6	PSN7	PSN8	PSN9
Adcy8	0.240315	0	0	0.0654989	2.99015	0	0.326973	0.345489	0.0735836	0
Avpr1a	1.99005	0	0.192223	0.688736	6.3476	1.5985	0	0.73894	0.831335	0.402043
Kcnmb2	5.13487	5.63786	2.29952	0.877832	6.97038	0.593825	0.522614	0	5.05854	0
Lypd1	0	0.0566637	0	0.564958	10.6225	7.72226	5.42303	8.5656	0.228339	0
Nt5e	1.63873	0.00647365	0.312851	2.07894	6.61902	1.07525	0.399159	3.26115	5.36441	2.43782
Slc18a3	0	0	0.133718	0.0610084	6.1817	0	1.0373	0	0	0
Htr2c	0	0	0	0	1.34089	0	0	0.067184	0	0
Adamts16	0.135715	0	0	0	1.53292	0	0	0.0671854	0.0654342	0
Pcdh11x	0	0.178202	1.88499	3.67344	5.39454	1.97725	3.35603	2.65242	4.07386	0
Tex33	0	0	0.126723	0	3.55301	0	0	0.289909	0.0706807	0

### Sheet: PSN5
	PSN1	PSN2	PSN-H	PSN3	PSN4	PSN5	PSN6	PSN7	PSN8	PSN9
Lamp5	0.202976	0	0	0	1.15747	7.42491	1.09215	0.266299	0.057738	1.46645
Parva	5.90407	5.8918	5.66998	6.28023	4.22047	8.15331	5.94149	4.71045	5.87506	6.38649
Slc12a7	2.03247	0.303703	0.0103729	0.182419	3.19709	6.22526	4.57017	0	0.00365988	0.314985
Tmc3	0.979571	2.26068	1.05677	2.67767	2.85983	7.30672	3.73451	1.95228	0.871599	1.63506
Resp18	4.97828	8.7304	7.76362	8.41792	8.53654	10.4513	8.12798	7.20172	9.30044	8.67792
Cidea	0.920329	2.97754	2.0785	4.96764	4.60301	7.90114	4.12201	3.58728	1.76568	1.41837
Matk	0.711127	0.313637	0.609457	1.25877	1.33966	5.49811	1.67474	0.611635	0.212842	1.99502
Cpne7	0	0	0	0	0	3.54912	0	0	0.0376531	0
Rbp4	0	0	0	0	0	2.95753	0.212514	0	0	0
Tspan18	0.568495	0.926182	0.281503	0.305414	0.51597	4.67704	0.418611	0.509822	0.409153	2.3233
Slc16a11	0.179851	0.639356	0.724033	0.312111	0	3.61555	0.304853	0.565024	0.311395	0.355641

### Sheet: PSN6
	PSN1	PSN2	PSN-H	PSN3	PSN4	PSN5	PSN6	PSN7	PSN8	PSN9
8430408G22Rik	0.137875	0.547887	0.147863	0.0618262	0	0.373191	5.66224	1.15509	0.558455	0
AI593442	1.22507	3.1116	4.95897	4.89077	5.85888	5.63674	8.39861	6.80681	6.6373	6.4218
AI848285	0.0664844	0	0.101538	0	0	2.39565	6.66342	0.465188	0	0
Arhgef3	0.0174842	0.17159	0.180935	0.0483377	0.131974	2.09514	5.68014	1.27424	0.277968	3.09724
Atp1a3	5.15102	2.28599	3.72426	3.43385	5.82783	7.40268	9.38945	7.55488	5.03346	5.71692
Car2	0.318696	2.743	2.96394	3.53385	4.41085	5.01629	10.5974	8.82596	5.51935	3.21843
Clec2l	5.56596	8.73142	6.67926	7.82181	8.77222	10.0146	11.6514	8.41584	8.38532	8.15972
Dpp10	2.82696	0.105435	0.0769379	1.17208	2.02058	1.18036	6.23898	3.29896	2.38655	1.98455
Efr3a	4.4989	4.30756	4.74944	5.28765	5.49865	6.22938	8.00304	5.66009	4.59664	5.33076
Elovl5	7.25099	7.34426	7.4504	6.8766	6.59738	7.74043	8.82847	7.12494	7.05631	7.40524
Esrrg	0.0225759	0.0341849	0.35403	0.491444	1.8737	2.39187	6.24548	4.13501	0.643027	0
Galm	0.617668	0.223777	1.4201	1.02017	1.16455	3.06589	7.18447	4.11175	0.746115	3.73196
Gm13629	0.0203866	0.238778	0.0383399	0.251228	0.647962	0	6.14714	2.6924	0.218912	0
Gyg	7.58503	7.21545	7.66719	7.81311	8.09869	7.27834	9.87324	7.80575	8.35574	7.90077
Hspb6	2.02145	1.29478	1.67663	1.94784	2.30023	4.9511	7.37144	3.82072	2.94659	3.26778
Itm2c	8.22533	7.53954	7.66033	7.85236	8.08455	8.51016	9.43852	7.63387	7.88948	7.75892
Jam2	0.0106002	0.039282	0	0.00982509	0.028783	0.0158614	3.36245	0.545729	0.686442	0.0508211
Kcnc1	3.19261	2.96383	2.90731	2.94113	3.56104	2.92229	6.37606	4.07054	3.85343	4.16407
Kcnk1	0.86165	4.06386	2.97438	3.72969	5.05608	6.20535	9.03499	6.44117	4.80575	5.37197
Ldhb	6.96094	6.92363	7.74514	8.48851	10.0529	9.75365	12.366	10.8571	9.36884	9.48226
Lmcd1	0	0	0	0	0.211719	0.0836271	6.04872	0.991178	1.49996	0
Mpc2	7.65094	7.99078	7.87216	8.09956	8.02406	8.22192	9.82316	8.67623	8.11204	8.33571
Myo1e	4.66787	0.369882	0.859818	1.51286	1.39911	2.25003	5.92324	2.76447	3.70968	4.27011
Oxr1	6.36675	6.07273	5.60524	5.77547	6.5283	6.50889	8.13119	7.06615	6.10875	6.92643
Relt	0.823808	0.840547	0.41516	0.959529	2.14622	1.69011	5.69887	3.53372	1.99443	2.3975
2019-09-04	4.54057	4.55086	2.92597	4.57112	6.10777	5.94096	7.86694	6.11792	6.5823	5.3776
Slc1a1	0.41519	0.548069	0.0700612	0.289328	1.53114	0.500628	4.41515	0.787129	1.21525	1.84644
Smpx	0.0487417	0.0187455	0	0	0	2.93286	7.10779	2.69471	0.100955	0
Smtnl1	0	0.208883	0.539693	0.552748	0.126372	2.67984	7.25652	0.612226	0.330299	0.257027
Sntg2	0.0101979	0	0	0.163413	0.557247	1.23102	5.40222	0.495488	0.155866	0
St8sia5	0	0	0	0	0	0.728022	4.73666	1.03555	0	0.473109
Wdr72	0	0.361583	0.108521	0.0645035	0.639316	1.16359	5.22134	3.14668	0.560874	0
Zfp365	3.58107	4.01239	3.66204	4.33304	4.47119	5.21585	7.10699	4.94081	4.96632	5.07336
Pcdh8	0.219685	0.111332	0	0	0.303604	0.195486	2.79485	0.360221	0.00732029	0
Etv1	0.240343	6.95677	6.43576	6.54895	3.34137	6.08622	8.25031	1.34844	6.09033	2.66284
Tmem63b	5.58609	5.54312	5.45801	5.49218	6.10484	5.90794	7.16387	5.86086	5.93869	5.82641
1700001F09Rik	0	0	0	0	0	0	4.54744	0	0	0
A530058N18Rik	0	0	0.218061	0.203485	0	0	4.82599	1.13632	0.701338	0
Rom1	3.00346	3.55071	2.9064	3.00559	3.86316	2.92989	6.60704	3.81625	1.74653	1.82539
Kctd7	2.94448	1.95881	2.59246	1.91558	2.37362	2.86261	5.33209	2.87075	2.68135	3.06306
Pctp	1.19725	3.52619	4.44721	3.46646	4.67365	3.81762	6.96968	4.58094	3.02193	4.3908
Lancl3	1.38785	3.88133	3.49593	2.79089	0	1.97848	5.85225	3.94011	0.309977	0
Ugt8a	0.334835	0	0	0.143339	0	0	2.60734	0.323061	0.148869	0
Slc37a2	0.344642	0.0930374	0.306394	0.0656736	0.101127	0	2.69922	0	0.434053	0.131536
Uts2b	0.239246	0	0.146985	0	0.363862	0	4.10919	0	0.203045	0.663459
Ankrd34b	0	0	0	0.0214137	0	0	1.37095	0	0.129672	0
Ybx2	0	0.0855182	0.0401444	0	0.158789	0	2.85878	0.404106	0.046519	0
Lonrf3	0.0378196	0.0381232	0.0741733	0.0386103	0.197771	0.0336361	2.38022	0.024715	0.0118103	0.0331269
Fam65b	0.0973229	1.07241	0.250876	0.107952	0.323174	0.391541	3.26844	0.24926	0.147786	0.855839
Atp10a	0.00575692	0.00347404	0.122098	0	0.0134313	0.0271847	1.4571	0.0845824	0.00331227	0

### Sheet: PSN7
	PSN1	PSN2	PSN-H	PSN3	PSN4	PSN5	PSN6	PSN7	PSN8	PSN9
Calb1	0	0.522175	0.810905	0.670937	0.221722	0	0.906054	7.86569	1.67014	0
Caln1	0.246308	0.0196668	0.0146285	0.357523	0.445855	0	0.481693	4.32579	0.404017	1.53199
Cdhr1	5.41363	2.78561	2.47998	4.83325	4.90011	3.50897	1.17029	7.13815	5.45663	3.90429
Etl4	3.16112	4.43291	3.49848	3.44283	3.80246	4.07178	4.79172	6.29117	3.33179	4.01963
Ibsp	0	0	0	0	0.161763	0	0.21201	4.60958	0	0
Mafb	0.0279532	0.104082	0.0213326	0.138152	0.128655	0.020088	0.641148	7.10683	0.146321	0
Stac2	0	0.0135053	0	0	2.90859	2.37571	5.72518	7.0018	0.0614052	0.218698
Cryba2	0	0	0	0	0.34782	0	1.13299	5.70178	0.0684056	0
Mme	0	0.292667	0.297124	0	0.662663	0	0	4.28417	1.36177	1.08262
Crygs	0	0	0	0	0	0	0	5.3163	0	0
Pcdh7	0.0153029	1.44178	1.45566	1.91776	1.03863	0	2.89989	5.31845	3.92921	4.09507
Pthlh	0.082845	0	0.199677	0.0218495	0.295013	0	0.573298	5.06006	0	1.13734
Pip5kl1	0.555617	1.1245	1.25915	1.77318	2.08856	1.03793	2.60526	6.22642	2.08727	5.00386
Arhgap24	2.18196	0.396436	1.05028	2.20785	1.05384	2.00006	3.07243	5.79368	1.42257	3.89455
Lcp2	0.00786542	0.0195812	0.106203	0.0492094	0.0456074	0.00953423	0.408241	4.77832	0.0336516	0.0993966
Cd28	0	0.0104484	0	0.074202	0.29979	0	0.318789	1.96721	0.0592249	0
Large	4.58578	4.81267	4.77187	5.03473	4.84706	4.75911	4.85601	6.74471	5.75635	4.76691

### Sheet: PSN8
	PSN1	PSN2	PSN-H	PSN3	PSN4	PSN5	PSN6	PSN7	PSN8	PSN9
Aard	0.662355	2.56988	2.75435	1.97071	4.16899	0	1.70792	4.211	7.30234	3.72571
Abtb2	3.7785	2.11049	4.32876	4.2729	3.32243	0.636224	0	1.80027	5.98112	3.59752
Ccdc141	2.10781	0.7519	1.64935	0.948323	0.569351	0.211274	0.174859	0.611551	5.18705	3.64734
Cd34	0.231414	0	0.074633	0.0950575	1.3437	0.0588023	0.17783	0.132191	4.61434	2.04749
Chodl	0	0.14563	0	0.416031	0	0.0294665	0	0	5.08069	0
Fign	0.0994501	1.19301	0.863102	1.1913	0.622917	0.776671	1.43444	1.41331	3.72014	2.00868
Gm10790	0.143904	0	0.167062	3.2975	1.81277	0.763326	0	0.214045	6.30487	0.369733
Gm7271	0	0	0.430086	2.01433	5.01906	0.848962	0.724705	0.593073	9.13678	7.32729
Gm765	0.261861	0.049067	0.0571828	0.336588	0.725305	1.98172	5.46757	1.29071	9.33835	6.48447
Gpc5	3.60441	1.73843	1.58602	1.13873	2.39666	0	0.333515	0.101621	5.6019	1.7265
Hcrtr2	0	0.00565273	0	0	0	0	0	0.283328	2.58326	0.516884
Kcnv1	0.6235	0.0991535	0.383936	1.62616	0.359383	0.0164964	0.656388	0	6.83091	3.62536
Klhl13	2.29988	4.70487	3.47107	2.84074	3.03498	3.05795	3.54364	1.07321	6.4663	4.45266
Lypd6	0.0290921	0	0	0.0127579	0.582793	0	0	0	4.33036	0
Mfap5	0.875563	0.527612	1.27249	0.544345	0.0734433	0	0.0471213	0.217419	6.75481	0.174839		no
Necab3	2.25804	2.77649	2.40272	3.73203	5.33568	1.98765	5.45755	6.21614	8.28184	7.24813
Paqr5	0.0818747	0.23265	0.134522	0.370111	0.156966	0.10062	0.203866	0.228462	3.53846	0.567505
Serpina3g	7.18158	5.07453	5.88643	6.73987	5.04144	4.40953	6.59522	4.49666	8.6332	6.42412
Slc24a3	3.1565	1.13232	2.81941	2.96177	0.565925	1.275	2.28324	1.82862	5.9706	4.41154
Spon1	0.139997	1.07095	0.316959	0.39429	0.505817	0.410131	0.0130032	1.57466	5.59178	0.269474		no
Tmem233	0.327989	0.48849	0.372062	1.23393	0	0	0	3.30725	7.82576	0.920357
Rasa4	3.55859	3.716	3.04132	2.27578	0.243305	0	0.102551	0	5.64078	4.17541
Pou6f2	0	0	0.0120536	0.421616	0.257473	0.221851	0.389291	0	2.51343	0
Rarres1	1.48744	0.35515	0.684975	1.49327	1.65204	0	0.61713	0.830114	4.95393	0		no
Tm2d1	7.12158	7.31906	7.66197	7.62391	7.40897	7.60497	7.75758	7.79036	8.98942	7.83021
Phf11b	3.33241	2.09811	2.03765	0.721432	0.385303	0	1.85533	0.439192	5.71543	3.48032
Bid	4.40829	4.10534	4.89457	5.20548	4.78795	3.85172	4.45108	4.67823	6.40984	4.76606
Kank2	0.0294225	0.933411	0.755432	0.470025	0.385479	0.0775278	0.286597	0.368136	2.93429	0
S1pr1	0.400047	0.184576	0.717685	0.346825	0.134	0	0.103529	0.202969	3.13892	0.443239
Phkb	3.38237	4.22473	4.54237	4.59455	3.78955	3.8111	3.26043	3.39116	5.72948	3.78411
Sst	0	0	0.478574	0.480289	0	0	0	0	3.00118	0

### Sheet: PSN9
	PSN1	PSN2	PSN-H	PSN3	PSN4	PSN5	PSN6	PSN7	PSN8	PSN9
Nptx1	0.873174	0	0.27984	0.419742	0.155439	0.170283	0.0272487	0.8157	3.63388	6.7256
Pcp4l1	0.813141	0.177017	0.142726	0.767045	7.53708	3.68643	2.21239	2.95629	0.731011	10.4773
Sema5a	0.923884	0.750791	0.873145	3.30079	1.60344	2.18621	0.19394	1.18344	2.73898	6.62958
Syt6	1.59593	0	0	0.357245	0.0291621	0	0	0.194088	0.458064	6.26172
Trappc3l	3.15626	0.668845	1.13795	1.20361	0	1.20091	0	0.269677	1.62798	9.81814
Fam19a1	0.232137	0.0670864	0.0822629	1.08169	1.18636	0.919028	0.127074	0.688529	2.84929	7.5343
Ppp3ca	8.10962	6.53415	6.89784	6.68431	7.21963	6.15079	5.6834	6.04075	7.50308	9.5463
Kcnd3	1.08404	0.166807	0.0401116	0.356417	0	1.75298	1.0448	0	2.72019	5.01367
Polr3g	5.10732	2.91068	3.43403	3.15288	3.34179	2.41316	3.7418	4.24042	4.89454	7.22416
Olfml3	0.210558	0	0.160155	0.731872	0.721231	0	0.0860668	0.473405	0.281263	5.90583
Sorcs3	0.0156488	0.0216187	0.0423823	0.0437894	0.0073149	0.397018	0.0219679	0.0895291	1.59279	4.20062
Kitl	0.490813	1.63643	1.46076	0.704539	0.319402	0	0.130787	1.22078	0.665415	5.84621
Pon3	0	0	0	0	0.0901099	0	0	0	0	3.7845
Ralgapa1	4.3698	4.76675	4.9761	5.17026	5.17096	4.85693	5.20132	5.04001	5.25123	7.00741
Itga11	0.0638756	0.0711511	0.143883	0.0934515	0.0586925	0.0438878	0.116338	0.034501	0.0454976	2.78946
Folh1	0.0622189	0.482495	1.58613	0.896158	0.143185	0	0	0.97766	1.09649	5.4417
