## Supplemental Table 4 for "Molecular, anatomical, and functional organization of lung interoceptors"

### Sheet: NP.exp.table
	Mean Log2(TPM+1) (TPM>=1)										Percentage of cells TPM>=1
	PSN1	PSN2	PSN-H	PSN3	PSN4	PSN5	PSN6	PSN7	PSN8	PSN9	PSN1	PSN2	PSN-H	PSN3	PSN4	PSN5	PSN6	PSN7	PSN8	PSN9
Penk	0	1.98994	0	0	0	6.83744	6.00189	0	0	0	0	5.55556	0	0	0	33.3333	100	0	0	0
Pomc	2.87435	2.63457	2.27755	2.12506	2.56732	3.00292	2.53139	2.0349	2.39512	1.69926	86.6667	44.4444	52.381	46.6667	50	50	83.3333	100	71.4286	50
Pdyn	0	0	0	1.56949	3.02408	0	0	0	0	0	0	0	0	6.66667	10	0	0	0	0	0
Pnoc	1.94572	0	1.70885	1.10321	1.22356	0	3.39068	1.13367	0	0	40	0	4.7619	6.66667	10	0	16.6667	20	0	0
Avp	2.27684	2.07038	1.86841	3.73239	0	0	0	0	2.19664	0	20	11.1111	4.7619	6.66667	0	0	0	0	14.2857	0
Oxt	1.78701	0	1.63733	1.51064	1.29135	1.202	0	0	1.69941	0	20	0	9.52381	13.3333	10	16.6667	0	0	9.52381	0
Gast	0	0	3.37934	0	0	0	0	0	0	0	0	0	9.52381	0	0	0	0	0	0	0
Cck	2.97734	0	0	0	0	0	0	0	0	0	6.66667	0	0	0	0	0	0	0	0	0
Sst	0	0	4.67459	7.20434	0	0	0	0	5.72953	0	0	0	9.52381	6.66667	0	0	0	0	52.381	0
Cort	0	3.90128	3.67624	0	2.04198	0	1.12078	0	2.97323	0	0	5.55556	9.52381	0	10	0	16.6667	0	4.7619	0
Npvf	0	0	0	0	0	0	0	0	0	0	0	0	0	0	0	0	0	0	0	0
NPff	0	0	0	0	0	0	0	0	0	0	0	0	0	0	0	0	0	0	0	0
Npy	0	0	0	0	0	0	0	0	0	0	0	0	0	0	0	0	0	0	0	0
Ppy	0	0	0	0	0	0	0	0	0	0	0	0	0	0	0	0	0	0	0	0
Pyy	0	0	0	0	0	0	0	0	0	0	0	0	0	0	0	0	0	0	0	0
Prlh	0	0	0	0	0	0	0	0	0	0	0	0	0	0	0	0	0	0	0	0
Calca	14.9102	8.77486	9.05143	6.46288	4.46973	2.51887	4.25387	0	1.68067	10.6598	100	83.3333	100	26.6667	70	33.3333	33.3333	0	38.0952	100
Calcb	12.5097	5.80808	7.84575	5.49307	0	4.83006	0	5.57006	2.93565	6.72934	100	72.2222	95.2381	20	0	33.3333	0	60	4.7619	100
Iapp	1.98408	0	0	3.17312	0	0	0	0	0	0	13.3333	0	0	6.66667	0	0	0	0	0	0
Adm	2.9928	0	2.02217	1.26113	0	0	2.32718	3.07616	3.34705	1.42728	13.3333	0	4.7619	13.3333	0	0	66.6667	40	33.3333	50
Adm2	0	0	0	0	0	0	0	0	0	0	0	0	0	0	0	0	0	0	0	0
Nppa	1.62513	3.50941	3.23085	3.44705	2.53792	0	2.72018	3.10925	1.8962	1.63312	26.6667	33.3333	47.619	33.3333	30	0	66.6667	80	38.0952	50
Nppb	0	5.37446	0	0	0	0	0	0	0	0	0	27.7778	0	0	0	0	0	0	0	0
Nppc	0	0	0	0	0	0	0	0	0	0	0	0	0	0	0	0	0	0	0	0
Grp	0	0	2.53627	2.99352	4.14076	0	0	2.45305	0	3.96495	0	0	14.2857	6.66667	20	0	0	20	0	50
Nmb	8.58406	6.30247	6.444	6.06032	3.55614	3.42929	3.15194	3.58181	7.02473	9.49824	100	100	100	80	60	83.3333	66.6667	60	100	100
Edn1	0	1.00709	2.01225	2.68781	3.2668	0	0	1.02238	0	0	0	5.55556	9.52381	26.6667	60	0	0	20	0	0
Edn2	3.0517	0	0	0	3.31426	0	3.09306	2.12729	0	2.1154	6.66667	0	0	0	10	0	66.6667	20	0	50
Edn3	0	2.05905	5.24645	5.49584	4.88204	1.59057	0	0	0	0	0	5.55556	23.8095	20	30	16.6667	0	0	0	0
Gcg	4.26257	0	0	0	0	0	0	0	0	0	6.66667	0	0	0	0	0	0	0	0	0
Sct	3.18196	3.98145	0	3.53299	0	0	0	0	2.4764	0	20	5.55556	0	20	0	0	0	0	28.5714	0
Vip	0	6.49548	4.59833	4.40058	0	7.90571	0	0	0	0	0	72.2222	38.0952	6.66667	0	16.6667	0	0	0	0
Adcyap1	9.7327	8.2318	7.82126	5.57843	4.17655	6.44377	5.42583	5.17564	2.97801	0	100	100	100	93.3333	80	83.3333	100	60	80.9524	0
Ghrh	0	0	0	0	2.36186	0	3.09241	0	0	0	0	0	0	0	10	0	83.3333	0	0	0
Gip	0	0	0	0	0	0	0	0	0	0	0	0	0	0	0	0	0	0	0	0
Crh	0	0	0	0	0	0	1.93762	0	0	0	0	0	0	0	0	0	33.3333	0	0	0
Ucn	0	0	0	0	0	0	0	2.69277	0	0	0	0	0	0	0	0	0	20	0	0
Ucn2	1.62766	1.54651	1.49679	1.40717	1.58529	2.37835	1.736	2.02173	1.41812	1.26205	46.6667	50	42.8571	26.6667	60	50	50	80	38.0952	100
Ucn3	1.33325	0	0	0	0	0	0	0	0	0	6.66667	0	0	0	0	0	0	0	0	0
Uts2	0	2.18813	0	0	0	0	0	0	0	0	0	5.55556	0	0	0	0	0	0	0	0
Uts2b	3.10516	0	3.08668	0	3.63862	0	4.10919	0	2.13197	1.32692	6.66667	0	4.7619	0	10	0	100	0	9.52381	50
Tac1	13.5413	10.1062	2.90851	9.46743	4.50687	1.80345	4.67792	6.33715	9.94469	4.82004	100	5.55556	19.0476	20	30	16.6667	50	100	85.7143	100
Tac2	0	0	0	0	0	0	0	0	0	0	0	0	0	0	0	0	0	0	0	0
Nms	0	2.44309	3.56952	2.94369	0	0	0	3.45431	2.63612	3.30111	0	5.55556	9.52381	6.66667	0	0	0	20	38.0952	50
Nmu	0	2.14153	0	0	0	1.20907	0	0	2.32543	1.62414	0	5.55556	0	0	0	16.6667	0	0	28.5714	50
Kng1	0	0	0	0	0	0	0	1.38324	0	0	0	0	0	0	0	0	0	20	0	0
Agt	0	2.67391	0	3.74761	3.99393	2.89006	0	0	2.55829	0	0	5.55556	0	13.3333	10	16.6667	0	0	19.0476	0
Nts	0	5.55853	0	0	0	0	0	2.25376	5.07819	0	0	5.55556	0	0	0	0	0	60	9.52381	0
Ghrl	3.15786	0	0	3.31817	0	0	0	2.5522	2.19771	0	6.66667	0	0	13.3333	0	0	0	40	4.7619	0
Gal	11.449	0	0	0	0	5.6739	2.19729	3.25501	0	3.57254	100	0	0	0	0	50	16.6667	20	0	100
Galp	0	0	0	0	0	0	0	0	0	0	0	0	0	0	0	0	0	0	0	0
Gnrh1	2.96436	2.80578	1.76521	2.48447	2.13646	0	1.76061	0	1.43549	1.94859	6.66667	11.1111	4.7619	6.66667	10	0	33.3333	0	9.52381	50
Gnrh2	0	0	0	0	0	0	0	0	0	0	0	0	0	0	0	0	0	0	0	0
Npb	3.07393	3.91717	3.66612	3.31296	3.01121	3.55023	1.70864	2.19306	2.15725	1.85822	20	38.8889	38.0952	60	30	16.6667	16.6667	40	28.5714	100
Nbw	0	0	0	0	0	0	0	0	0	0	0	0	0	0	0	0	0	0	0	0
Nps	0	0	0	3.14649	0	0	0	0	0	0	0	0	0	6.66667	0	0	0	0	0	0
Rln1	2.24497	0	0	0	0	0	0	0	3.9881	2.44324	6.66667	0	0	0	0	0	0	0	4.7619	100
Rln2	0	0	0	0	0	0	0	0	0	0	0	0	0	0	0	0	0	0	0	0
Rln3	0	0	0	3.6899	0	0	1.79212	0	2.61751	1.09318	0	0	0	6.66667	0	0	16.6667	0	4.7619	50
Trh	0	0	2.37423	0	0	0	0	0	0	0	0	0	4.7619	0	0	0	0	0	0	0
Pthlh	1.24268	0	4.19321	0	2.95013	0	3.03535	5.06006	0	2.27468	6.66667	0	4.7619	0	10	0	16.6667	100	0	50
Pmch	0	0	0	0	0	0	0	0	1.37849	0	0	0	0	0	0	0	0	0	9.52381	0
Hcrt	1.4634	1.40107	0	0	0	0	0	0	1.93893	0	6.66667	16.6667	0	0	0	0	0	0	4.7619	0
Cartpt	9.77417	8.16704	9.49658	8.79344	3.26436	6.93499	1.71876	2.96222	2.54888	3.45002	86.6667	100	100	93.3333	10	66.6667	50	60	23.8095	50
Agrp	3.37941	4.12203	3.4454	4.08848	3.09298	4.02277	3.06003	2.14304	3.93861	2.555	93.3333	16.6667	52.381	60	30	50	33.3333	40	9.52381	100
Prl	3.98725	0	0	0	0	0	0	0	0	0	6.66667	0	0	0	0	0	0	0	0	0
Apln	2.1604	1.74857	2.76035	0	0	0	0	2.41025	0	0	13.3333	22.2222	14.2857	0	0	0	0	20	0	0
Kiss1	2.95727	0	0	0	1.52713	0	0	2.22561	3.39882	0	6.66667	0	0	0	10	0	0	20	4.7619	0
Dbi	7.63578	8.34263	8.48642	8.0974	7.83794	7.65496	8.11222	8.21288	8.27368	9.05249	100	100	100	100	100	100	100	100	100	100
Prok1	0	0	0	0	0	0	0	0	0	0	0	0	0	0	0	0	0	0	0	0
Prok2	0	2.08687	0	0	0	0	0	0	0	0	0	5.55556	0	0	0	0	0	0	0	0
Ins	0	0	0	0	0	0	0	0	0	0	0	0	0	0	0	0	0	0	0	0
Igf1	0	0	0	0	3.20277	3.7	4.96483	3.92567	2.46785	1.01676	0	0	0	0	60	83.3333	100	100	14.2857	50
Igf2	0	0	0	0	0	0	0	0	0	0	0	0	0	0	0	0	0	0	0	0
