## Supplemental Table 5 for "Molecular, anatomical, and functional organization of lung interoceptors"

### Sheet: Receptors
Receptors of inflammatory mediators
P2rx1
P2rx2
P2rx3
P2rx4
P2rx5
P2rx6
P2rx7
P2ry1
P2ry2
P2ry10
Adora1
Adora2a
Adora2b
Adora3
Htr1a
Htr1b
Htr1d
Htr1f
Htr2a
Htr2b
Htr2c
Htr3a
Htr3b
Htr4
Htr5a
Htr5b
Htr6
Htr7
Hrh1
Hrh2
Hrh3
Hrh4
Lpar1
Lpar2
Lpar3
Lpar4
Lpar5
S1pr1
S1pr2
S1pr3
S1pr4
S1pr5
Ptgdr
Ptger1
Ptger2
Ptger3
Ptger4
Ptgfr
Ptgir
Tbxa2r
Ltb4r1
Ltb4r2
Cysltr1
Cysltr2
F2r
F2rl1
F2rl2
F2rl3
Il10ra
Il10rb
Il11ra1
Il11ra2
Il12rb1
Il12rb2
Il13ra1
Il13ra2
Il15ra
Il17ra
Il17rb
Il17rc
Il17rd
Il17re
Il18r1
Il18rap
Il1r1
Il1r2
Il1rap
Il1rapl1
Il1rapl2
Il1rl1
Il1rl2
Il1rn
Il20ra
Il20rb
Il21r
Il22ra1
Il22ra2
Il23r
Il27ra
Il2ra
Il2rb
Il2rg
Il31ra
Il3ra
Il4ra
Il5ra
Il6ra
Il6st
Il7r
Il9r
Osmr
Lifr
Ccr1
Ccr10
Ccr1l1
Ccr2
Ccr3
Ccr4
Ccr5
Ccr6
Ccr7
Ccr8
Ccr9
Ccrl2
Cxcr1
Cxcr2
Cxcr3
Cxcr4
Cxcr5
Cxcr6
Cx3cr1
Xcr1
Tnfrsf10b
Tnfrsf11a
Tnfrsf11b
Tnfrsf12a
Tnfrsf13b
Tnfrsf13c
Tnfrsf14
Tnfrsf17
Tnfrsf18
Tnfrsf19
Tnfrsf1a
Tnfrsf1b
Tnfrsf22
Tnfrsf23
Tnfrsf25
Tnfrsf26
Tnfrsf4
Tnfrsf8
Tnfrsf9
Ltbr
Csf1r
Csf2ra
Csf2rb
Csf2rb2
Csf3r
Tgfbr1
Tgfbr2
Tgfbr3
Ifnar1
Ifnar2
Ifngr1
Ifngr2
Fas
Cd40
Cd27
Eda2r
Ntrk1
Ngfr

### Sheet: Cytokine ligands
Cytokine ligands
Il10
Il11
Il12a
Il12b
Il13
Il15
Il16
Il17a
Il17b
Il17c
Il17d
Il17f
Il18
Il19
Il1a
Il1b
Il1f10
Il1f5
Il1f6
Il1f8
Il1f9
Il2
Il20
Il21
Il22
Il23a
Il24
Il25
Il27
Il3
Il31
Il33
Il34
Il4
Il4i1
Il5
Il6
Il7
Il9
Osm
Lif
Ccl1
Ccl11
Ccl12
Ccl17
Ccl19
Ccl2
Ccl20
Ccl21a
Ccl21b
Ccl21c
Ccl22
Ccl24
Ccl25
Ccl26
Ccl27a
Ccl27b
Ccl28
Ccl3
Ccl4
Ccl5
Ccl6
Ccl7
Ccl8
Ccl9
Cxcl1
Cxcl10
Cxcl11
Cxcl12
Cxcl13
Cxcl14
Cxcl15
Cxcl16
Cxcl17
Cxcl2
Cxcl3
Cxcl5
Cxcl9
Cx3cl1
Xcl
Xcl1
Tgfb1
Tgfb2
Tgfb3
Lta
Ltb
Cd40lg
Faslg
Cd70
Tnf
Tnfsf10
Tnfsf11
Tnfsf12
Tnfsf13
Tnfsf13b
Tnfsf14
Tnfsf15
Tnfsf18
Tnfsf4
Tnfsf8
Tnfsf9
Eda
Csf1
Csf2
Csf3
Ifna1
Ifna11
Ifna12
Ifna13
Ifna14
Ifna2
Ifna4
Ifna5
Ifna6
Ifna7
Ifna9
Ifnab
Ifnb1
Ifne
Ifng
Ifnk
Ifnl2
Ifnl3
Ifnz
